# Two intramolecular interfaces control the WDR44 conformational switch that regulates Rab11 binding

**DOI:** 10.64898/2026.09.10.750756

**Authors:** Hailey Eng, Michael Davey, Elizabeth Conibear

## Abstract

Rab GTPases coordinate distinct membrane trafficking pathways through interactions with specialized effector proteins. Rab11 is a central regulator of endocytic recycling and also drives preciliary trafficking to the centriole. Both pathways depend on the Rab11 effector WDR44, which promotes Rab11-dependent recycling but suppresses ciliogenesis in serum-grown cells. WDR44 engages Rab11 through an N-terminal Rab11-binding domain that is autoinhibited by an intramolecular interaction with the C-terminal WD40 domain, and pathogenic WD40-domain variants that cause ciliopathies relieve this inhibition. How the closed conformation is maintained, however, has not been defined. Here we combine structural modeling and mutational analysis with a bystander BRET assay that reports WDR44 recruitment to Rab11 compartments in living cells, and identify two N-terminal segments that engage distinct surfaces of the WD40 domain. The larger segment extends across the top face of the domain, where reported pathogenic variants cluster, while a second segment contacts the side. Disrupting either segment weakens the intramolecular interaction and promotes WDR44 recruitment to Rab11 compartments. Our work defines the contacts that maintain WDR44 in its closed conformation and provides a mechanism by which pathogenic mutations may alter WDR44 function.

**Significance statement:**

- Rab11 cooperates with effector proteins, including WDR44, to coordinate intracellular trafficking during endosomal recycling and ciliogenesis. A closed conformation of WDR44 blocks Rab11-binding and is released by disease-causing mutations, but intramolecular contacts that maintain autoinhibition have not been identified.
- Using structural modeling and cell-based analyses, we identify two regions of WDR44 that fold onto distinct surfaces of its own C-terminal domain, and can be released to promote Rab11 association.
- These contacts explain how disease-causing mutations activate WDR44, and define the surfaces through which its functions are likely regulated.
