## Supplemental Table 1 for "Two intramolecular interfaces control the WDR44 conformational switch that regulates Rab11 binding"

### Sheet: Table S1
Table S1. PISA per residue analysis
		WDR44 residue	BSA (Å²)
	Side-binding segment	301	48.54
		302	78.61
		303	44.65
		304	143.40
		305	3.36
		306	122.56
		307	0
		308	35.84
		309	56.15
		310	42.24
		311	22.23
		312	5.69
		313	20.48
		314	92.25
		315	46.52
		316	124.83
		317	25.76
		318	68.10
		319	24.52
		320	108.71
		321	4.69
	Top-binding helix	383	58.01
		384	115.38
		385	46.92
		386	0.00
		387	35.43
		388	75.63
		389	8.20
		390	0.00
		391	70.75
		392	38.14
	Top-binding strand	393	0.00
		394	17.49
		395	0.00
		396	67.17
		397	4.06
		398	31.28
		399	0.00
		400	31.60
		401	5.52
		402	59.34
		403	0.25
		404	107.12
		405	87.38
		406	0.00
		407	60.23
	side helix	1119.13 bsa
	pocket	448.46
	strand	471.44
		919.9

### Sheet: PISA-Raw
WDR44 PISA
	Structure 1: WDR441-504		Structure 2: WDR44477-913
Selection range	A		B
class	Protein		Protein
symmetry operation	x,y,z		x,y,z
symmetry ID	1_555		0_555
Number of atoms
interface	470	0.122	564	0.161
surface	3524	0.912	1994	0.57
total	3862	1	3498	1
Number of residues
interface	99	0.196	142	0.325
surface	501	0.994	385	0.881
total	504	1	437	1
Solvent-accessible area, Å
interface	5207.1	0.085	4482.9	0.19
total	61112.6	1	23653.1	1
Solvation energy, kcal/mol
isolated structure	-224.4	1	-377.9	1
gain on complex formation	-29.3	0.131	-9.6	0.025
average gain	-27.2	0.121	-11.9	0.031
P-value	0.409		0.612
Hydrogen bonds				Salt bridges
##	Structure 1	Dist. [Å]	Structure 2	##	Structure 1	Dist. [Å]	Structure 2
1	A:LYS 62[ HZ2]	1.82	B:THR 131[ O ]	1	A:ARG 391[ NH1]	3.28	B:ASP 172[ OD1]
2	A:LEU 304[ H ]	1.82	B:ASP 184[ OD1]	2	A:ARG 391[ NH1]	2.70	B:ASP 172[ OD2]
3	A:LYS 314[ HZ2]	1.92	B:CYS 164[ O ]	3	A:ARG 391[ NH2]	3.12	B:ASP 172[ OD2]
4	A:VAL 316[ H ]	1.81	B:CYS 167[ O ]	4	A:GLU 69[ OE2]	3.64	B:LYS 152[ NZ ]
5	A:ARG 391[HH11]	1.71	B:ASP 172[ OD2]	5	A:GLU 221[ OE1]	2.66	B:ARG 260[ NH2]
6	A:ARG 391[HH22]	2.28	B:ASP 172[ OD2]	6	A:GLU 221[ OE1]	3.13	B:ARG 260[ NE ]
7	A:LYS 486[ H ]	2.00	B:PHE 9[ O ]	7	A:GLU 221[ OE2]	3.73	B:ARG 260[ NH2]
8	A:GLY 490[ H ]	1.83	B:HIS 13[ O ]	8	A:GLU 221[ OE2]	2.79	B:ARG 260[ NE ]
9	A:LYS 501[ H ]	2.37	B:ILE 24[ O ]	9	A:ASP 223[ OD1]	2.81	B:LYS 303[ NZ ]
10	A:VAL 503[ H ]	1.72	B:VAL 26[ O ]	10	A:ASP 223[ OD2]	2.90	B:ARG 291[ NE ]
11	A:GLN 504[ H ]	1.79	B:VAL 26[ O ]	11	A:ASP 223[ OD2]	3.04	B:LYS 303[ NZ ]
12	A:ASN 167[ O ]	1.91	B:LYS 394[ HZ2]	12	A:GLU 320[ OE1]	3.44	B:LYS 195[ NZ ]
13	A:GLU 170[ OE2]	2.38	B:LYS 394[ H ]	13	A:GLU 320[ OE1]	3.25	B:ARG 197[ NE ]
14	A:GLU 170[ OE2]	1.82	B:SER 395[ H ]	14	A:GLU 320[ OE1]	2.73	B:ARG 197[ NH2]
15	A:GLU 172[ OE1]	2.15	B:ASP 397[ H ]	15	A:GLU 320[ OE2]	2.66	B:LYS 195[ NZ ]
16	A:GLU 221[ OE1]	1.70	B:ARG 260[HH21]	16	A:ASP 363[ OD1]	3.32	B:ARG 267[ NH1]
17	A:GLU 221[ OE2]	1.95	B:ARG 260[ HE ]	17	A:ASP 363[ OD1]	2.73	B:ARG 267[ NH2]
18	A:ASP 223[ OD1]	1.86	B:LYS 303[ HZ1]	18	A:ASP 363[ OD1]	2.77	B:ARG 262[ NE ]
19	A:ASP 223[ OD2]	1.94	B:ARG 291[ HE ]	19	A:ASP 363[ OD1]	3.38	B:ARG 262[ NH2]
20	A:GLN 301[ OE1]	2.21	B:LYS 141[ HZ1]	20	A:ASP 363[ OD2]	3.77	B:ARG 267[ NH1]
21	A:SER 303[ OG ]	2.12	B:ASN 142[HD22]	21	A:ASP 363[ OD2]	3.68	B:ARG 262[ NE ]
22	A:ALA 309[ O ]	1.92	B:LYS 204[ HZ2]	22	A:ASP 363[ OD2]	2.75	B:ARG 262[ NH2]
23	A:LYS 314[ O ]	1.91	B:CYS 167[ H ]	23	A:ASP 404[ OD2]	2.73	B:ARG 289[ NH2]
24	A:VAL 316[ O ]	1.84	B:GLN 169[ H ]	24	A:ASP 405[ OD1]	2.72	B:ARG 350[ NH1]
25	A:GLU 320[ OE1]	2.43	B:ARG 197[ HE ]	25	A:ASP 405[ OD1]	3.14	B:ARG 350[ NH2]
26	A:GLU 320[ OE1]	1.76	B:ARG 197[HH22]	26	A:ASP 405[ OD1]	3.63	B:ARG 353[ NH1]
27	A:GLU 320[ OE2]	1.70	B:LYS 195[ HZ1]	27	A:ASP 405[ OD2]	2.68	B:LYS 305[ NZ ]
28	A:ASP 363[ OD1]	1.74	B:ARG 267[HH22]	28	A:ASP 405[ OD2]	3.66	B:ARG 353[ NE ]
29	A:ASP 363[ OD1]	1.76	B:ARG 262[ HE ]	29	A:ASP 405[ OD2]	3.33	B:ARG 353[ NH1]
30	A:ASP 363[ OD2]	1.74	B:ARG 262[HH22]	30	A:ASP 405[ OD2]	3.73	B:ARG 353[ NH2]
31	A:ASN 398[ OD1]	3.05	B:SER 310[ OG ]	31	A:GLU 407[ OE1]	2.69	B:ARG 350[ NE ]
32	A:ALA 400[ O ]	2.01	B:ARG 262[HH12]	32	A:GLU 407[ OE1]	2.85	B:ARG 350[ NH2]
33	A:GLN 402[ O ]	2.23	B:LYS 305[ HZ2]	33	A:ASP 496[ OD2]	2.74	B:LYS 434[ NZ ]
34	A:ASP 404[ OD1]	2.29	B:ASN 263[ H ]	34	A:ASP 498[ OD1]	3.89	B:LYS 434[ NZ ]
35	A:ASP 404[ OD1]	1.85	B:ARG 262[ H ]
36	A:ASP 404[ OD2]	1.80	B:ARG 289[HH22]
37	A:ASP 405[ OD1]	1.76	B:ARG 350[HH12]
38	A:ASP 405[ OD1]	2.35	B:ARG 350[HH21]
39	A:ASP 405[ OD2]	1.73	B:LYS 305[ HZ3]
40	A:GLU 407[ OE1]	1.74	B:ARG 350[ HE ]
41	A:GLU 407[ OE1]	1.95	B:ARG 350[HH22]
42	A:LYS 486[ O ]	1.90	B:ALA 11[ H ]
43	A:ASP 496[ O ]	1.78	B:PHE 21[ H ]
44	A:ASP 496[ O ]	2.06	B:ASP 22[ H ]
45	A:ASP 496[ OD2]	1.85	B:LYS 434[ HZ3]
46	A:ILE 500[ O ]	1.88	B:VAL 7[ H ]
47	A:VAL 503[ O ]	2.15	B:TYR 3[ H ]
													s
Interfacing residues (not a contact table)
HSDC	Residues making Hydrogen/Disulphide bond, Salt bridge or Covalent link
ASA	Accessible Surface Area, Å²
BSA	Buried Surface Area, Å²
ΔiG	Solvation energy effect, kcal/mol
||||	Buried area percentage, one bar per 10%
##	Structure 1	HSDC	ASA	BSA	ΔiG		##	Structure 2	HSDC	ASA	BSA	ΔiG
1	A:MET 1		252.92	0.00	0.00		1	B:MET 1		214.43	31.85 ||	1.09
2	A:ALA 2		92.94	0.00	0.00		2	B:PRO 2		66.76	10.05 ||	0.04
3	A:SER 3		111.03	0.00	0.00		3	B:TYR 3	H	193.50	97.74 ||||||	0.73
4	A:GLU 4		155.72	0.00	0.00		4	B:THR 4		105.98	82.15 ||||||||	0.28
5	A:SER 5		92.18	0.00	0.00		5	B:ARG 5		206.09	103.15 ||||||	0.29
6	A:ASP 6		116.74	3.33 |	0.03		6	B:PRO 6		137.34	121.53 |||||||||	1.31
7	A:THR 7		100.32	0.00	0.00		7	B:VAL 7	H	49.08	42.87 |||||||||	0.09
8	A:GLU 8		100.64	0.00	0.00		8	B:LYS 8		142.11	73.10 ||||||	0.39
9	A:GLU 9		113.47	0.00	0.00		9	B:PHE 9	H	78.16	77.91 ||||||||||	0.58
10	A:PHE 10		121.21	0.00	0.00		10	B:LYS 10		73.07	33.19 |||||	0.53
11	A:TYR 11		149.97	0.00	0.00		11	B:ALA 11	H	28.05	27.08 ||||||||||	0.00
12	A:ASP 12		90.82	0.00	0.00		12	B:ALA 12		21.50	5.72 |||	-0.02
13	A:ALA 13		86.48	0.00	0.00		13	B:HIS 13	H	183.37	83.75 |||||	-0.29
14	A:PRO 14		129.64	0.00	0.00		14	B:GLY 14		56.70	6.66 ||	0.11
15	A:GLU 15		153.68	0.00	0.00		15	B:PHE 15		31.76	24.25 ||||||||	-0.01
16	A:ASP 16		124.69	0.00	0.00		16	B:LYS 16		160.33	36.64 |||	0.59
17	A:VAL 17		137.23	0.00	0.00		17	B:GLY 17		48.42	38.48 ||||||||	0.28
18	A:HIS 18		168.82	0.00	0.00		18	B:PRO 18		96.89	33.05 ||||	0.48
19	A:LEU 19		173.69	0.00	0.00		19	B:TYR 19		114.99	110.01 ||||||||||	0.78
20	A:GLY 20		82.54	0.00	0.00		20	B:ASP 20		48.51	4.22 |	0.04
21	A:GLY 21		81.96	0.00	0.00		21	B:PHE 21	H	6.84	6.37 ||||||||||	0.07
22	A:GLY 22		71.22	0.00	0.00		22	B:ASP 22	H	68.70	68.70 ||||||||||	0.67
23	A:TYR 23		218.46	0.00	0.00		23	B:GLN 23		69.01	32.04 |||||	-0.28
24	A:PRO 24		117.26	0.00	0.00		24	B:ILE 24	H	29.03	29.03 |||||||||||	-0.01
25	A:VAL 25		134.44	0.00	0.00		25	B:LYS 25		107.47	57.00 ||||||	0.91
26	A:GLY 26		74.09	0.00	0.00		26	B:VAL 26	H	43.30	42.48 ||||||||||	0.03
27	A:SER 27		105.04	0.00	0.00		27	B:VAL 27		42.85	29.69 |||||||	0.34
28	A:PRO 28		131.73	0.00	0.00		28	B:GLN 28		11.30	11.30 |||||||||||	0.16
29	A:GLY 29		81.41	0.00	0.00		29	B:ASP 29		64.49	23.50 ||||	0.13
30	A:LYS 30		189.21	0.00	0.00		30	B:LEU 30		0.90	0.00	0.00
31	A:VAL 31		143.89	0.00	0.00		31	B:SER 31		52.06	0.00	0.00
32	A:GLY 32		57.41	0.00	0.00		32	B:GLY 32		72.29	0.00	0.00
33	A:LEU 33		168.10	0.00	0.00		33	B:GLU 33		36.26	0.00	0.00
34	A:SER 34		61.71	0.00	0.00		34	B:HIS 34		7.73	0.00	0.00
35	A:THR 35		60.88	0.00	0.00		35	B:MET 35		146.31	0.00	0.00
36	A:PHE 36		126.58	0.00	0.00		36	B:GLY 36		23.19	0.00	0.00
37	A:LYS 37		132.60	0.00	0.00		37	B:ALA 37		1.02	0.00	0.00
38	A:GLU 38		131.26	0.00	0.00		38	B:VAL 38		0.00	0.00	0.00
39	A:THR 39		122.47	0.00	0.00		39	B:TRP 39		76.98	52.84 |||||||	0.79
40	A:GLU 40		146.90	0.00	0.00		40	B:THR 40		7.49	0.00	0.00
41	A:ASN 41		115.28	0.00	0.00		41	B:MET 41		3.57	0.00	0.00
42	A:THR 42		123.58	0.00	0.00		42	B:LYS 42		55.56	0.00	0.00
43	A:ALA 43		74.95	0.00	0.00		43	B:PHE 43		23.31	0.00	0.00
44	A:TYR 44		212.94	0.00	0.00		44	B:SER 44		2.32	0.00	0.00
45	A:LYS 45		191.84	0.00	0.00		45	B:HIS 45		120.45	0.00	0.00
46	A:VAL 46		140.15	0.00	0.00		46	B:CYS 46		41.05	0.00	0.00
47	A:GLY 47		59.97	0.00	0.00		47	B:GLY 47		0.00	0.00	0.00
48	A:ASN 48		138.49	0.00	0.00		48	B:ARG 48		59.29	0.00	0.00
49	A:GLU 49		163.77	0.00	0.00		49	B:LEU 49		0.00	0.00	0.00
50	A:SER 50		89.79	0.00	0.00		50	B:LEU 50		0.00	0.00	0.00
51	A:PRO 51		120.86	0.00	0.00		51	B:ALA 51		0.00	0.00	0.00
52	A:VAL 52		144.34	0.00	0.00		52	B:SER 52		0.00	0.00	0.00
53	A:GLN 53		148.65	0.00	0.00		53	B:ALA 53		0.00	0.00	0.00
54	A:GLU 54		162.48	0.00	0.00		54	B:GLY 54		0.34	0.00	0.00
55	A:LEU 55		164.28	0.00	0.00		55	B:GLN 55		77.15	36.73 |||||	-0.29
56	A:LYS 56		192.79	0.00	0.00		56	B:ASP 56		27.93	0.00	0.00
57	A:GLN 57		113.85	0.00	0.00		57	B:ASN 57		45.05	0.00	0.00
58	A:ASP 58		94.47	0.00	0.00		58	B:VAL 58		17.30	0.00	0.00
59	A:VAL 59		96.22	32.63 ||||	0.52		59	B:VAL 59		0.67	0.00	0.00
60	A:SER 60		39.71	0.00	0.00		60	B:ARG 60		13.55	0.00	0.00
61	A:LYS 61		67.93	0.00	0.00		61	B:ILE 61		0.00	0.00	0.00
62	A:LYS 62	H	153.48	40.14 |||	-0.59		62	B:TRP 62		0.17	0.00	0.00
63	A:ILE 63		18.72	10.38 ||||||	0.17		63	B:ALA 63		0.60	0.00	0.00
64	A:ILE 64		2.00	0.00	0.00		64	B:LEU 64		0.17	0.00	0.00
65	A:GLU 65		81.56	0.00	0.00		65	B:LYS 65		55.23	0.00	0.00
66	A:SER 66		37.53	18.70 |||||	0.14		66	B:ASN 66		109.63	0.00	0.00
67	A:ILE 67		0.78	0.00	0.00		67	B:ALA 67		1.00	0.00	0.00
68	A:ILE 68		5.64	0.00	0.00		68	B:PHE 68		5.93	0.00	0.00
69	A:GLU 69	S	86.55	20.51 |||	-0.30		69	B:ASP 69		77.44	0.00	0.00
70	A:GLU 70		41.01	0.00	0.00		70	B:TYR 70		108.83	0.00	0.00
71	A:SER 71		22.18	0.00	0.00		71	B:PHE 71		0.00	0.00	0.00
72	A:GLN 72		57.01	0.00	0.00		72	B:ASN 72		26.66	0.00	0.00
73	A:LYS 73		117.69	0.00	0.00		73	B:ASN 73		97.79	0.00	0.00
74	A:VAL 74		92.02	0.00	0.00		74	B:MET 74		40.82	0.00	0.00
75	A:LEU 75		130.04	0.00	0.00		75	B:ARG 75		19.68	0.00	0.00
76	A:GLN 76		141.67	0.00	0.00		76	B:MET 76		100.11	0.00	0.00
77	A:LEU 77		149.77	0.00	0.00		77	B:LYS 77		118.19	0.00	0.00
78	A:GLU 78		157.74	0.00	0.00		78	B:TYR 78		99.06	17.24 ||	0.09
79	A:ASP 79		126.95	0.00	0.00		79	B:ASN 79		61.70	0.00	0.00
80	A:ASP 80		143.39	0.00	0.00		80	B:THR 80		110.73	0.00	0.00
81	A:SER 81		90.46	0.00	0.00		81	B:GLU 81		102.17	0.00	0.00
82	A:LEU 82		159.15	0.00	0.00		82	B:GLY 82		52.70	0.00	0.00
83	A:ASP 83		143.30	0.00	0.00		83	B:ARG 83		229.90	0.00	0.00
84	A:SER 84		89.04	0.00	0.00		84	B:VAL 84		135.48	0.00	0.00
85	A:LYS 85		197.29	0.00	0.00		85	B:SER 85		98.77	0.00	0.00
86	A:GLY 86		80.50	0.00	0.00		86	B:PRO 86		114.85	0.00	0.00
87	A:LYS 87		174.31	0.00	0.00		87	B:SER 87		100.78	0.00	0.00
88	A:GLU 88		135.44	0.00	0.00		88	B:PRO 88		119.17	0.00	0.00
89	A:LEU 89		169.42	0.00	0.00		89	B:SER 89		111.97	0.00	0.00
90	A:SER 90		95.89	0.00	0.00		90	B:GLN 90		179.12	0.00	0.00
91	A:ASP 91		116.37	0.00	0.00		91	B:GLU 91		157.13	0.00	0.00
92	A:GLN 92		148.28	0.00	0.00		92	B:SER 92		99.06	0.00	0.00
93	A:ALA 93		112.70	0.00	0.00		93	B:LEU 93		172.99	1.51 |	0.02
94	A:THR 94		124.18	0.00	0.00		94	B:SER 94		103.38	0.00	0.00
95	A:ALA 95		86.91	0.00	0.00		95	B:SER 95		104.20	0.00	0.00
96	A:SER 96		108.05	0.00	0.00		96	B:SER 96		98.20	0.00	0.00
97	A:PRO 97		120.45	0.00	0.00		97	B:LYS 97		191.11	0.00	0.00
98	A:ILE 98		145.09	0.00	0.00		98	B:SER 98		75.55	0.00	0.00
99	A:VAL 99		136.59	0.00	0.00		99	B:ASP 99		112.49	0.00	0.00
100	A:ALA 100		97.80	0.00	0.00		100	B:THR 100		46.59	0.00	0.00
101	A:ARG 101		211.38	0.00	0.00		101	B:ASP 101		114.94	0.00	0.00
102	A:THR 102		98.02	0.00	0.00		102	B:THR 102		102.41	0.00	0.00
103	A:ASP 103		129.91	0.00	0.00		103	B:GLY 103		52.98	0.00	0.00
104	A:LEU 104		175.60	0.00	0.00		104	B:VAL 104		61.34	0.00	0.00
105	A:SER 105		93.69	0.00	0.00		105	B:CYS 105		26.31	0.00	0.00
106	A:ASN 106		130.32	0.00	0.00		106	B:SER 106		52.72	0.00	0.00
107	A:ILE 107		176.95	0.00	0.00		107	B:GLY 107		52.57	0.00	0.00
108	A:PRO 108		117.58	0.00	0.00		108	B:THR 108		122.54	0.00	0.00
109	A:GLY 109		74.89	0.00	0.00		109	B:ASP 109		51.57	0.00	0.00
110	A:LEU 110		173.75	0.00	0.00		110	B:GLU 110		163.88	0.00	0.00
111	A:LEU 111		143.91	0.00	0.00		111	B:ASP 111		38.74	0.00	0.00
112	A:ALA 112		99.24	0.00	0.00		112	B:PRO 112		91.49	2.21 |	-0.03
113	A:ILE 113		141.79	0.00	0.00		113	B:ASP 113		138.01	0.00	0.00
114	A:ASP 114		123.54	0.00	0.00		114	B:ASP 114		40.92	22.09 ||||||	-0.07
115	A:GLN 115		153.21	0.00	0.00		115	B:LYS 115		180.91	0.00	0.00
116	A:VAL 116		141.87	0.00	0.00		116	B:ASN 116		69.69	11.62 ||	0.19
117	A:LEU 117		160.80	0.00	0.00		117	B:ALA 117		13.65	9.72 ||||||||	0.16
118	A:PRO 118		108.72	0.00	0.00		118	B:PRO 118		10.25	0.00	0.00
119	A:GLU 119		155.35	0.00	0.00		119	B:PHE 119		0.00	0.00	0.00
120	A:GLU 120		151.46	0.00	0.00		120	B:ARG 120		35.99	0.00	0.00
121	A:SER 121		86.37	0.00	0.00		121	B:GLN 121		65.76	14.89 |||	-0.02
122	A:GLN 122		154.39	0.00	0.00		122	B:ARG 122		131.93	0.00	0.00
123	A:LYS 123		177.07	0.00	0.00		123	B:PRO 123		5.20	0.00	0.00
124	A:ALA 124		81.96	0.00	0.00		124	B:PHE 124		17.67	0.00	0.00
125	A:GLU 125		164.37	0.00	0.00		125	B:CYS 125		12.55	0.00	0.00
126	A:SER 126		115.52	0.00	0.00		126	B:LYS 126		84.77	0.00	0.00
127	A:GLN 127		178.03	0.00	0.00		127	B:TYR 127		4.51	0.00	0.00
128	A:ASN 128		131.58	0.00	0.00		128	B:LYS 128		88.07	0.00	0.00
129	A:THR 129		143.18	0.00	0.00		129	B:GLY 129		31.80	0.00	0.00
130	A:PHE 130		196.92	0.00	0.00		130	B:HIS 130		11.11	0.00	0.00
131	A:GLU 131		169.76	0.00	0.00		131	B:THR 131	H	109.56	25.95 |||	-0.22
132	A:GLU 132		163.75	0.00	0.00		132	B:ALA 132		31.01	12.53 |||||	0.20
133	A:THR 133		115.17	0.00	0.00		133	B:ASP 133		33.52	20.27 |||||||	-0.15
134	A:GLU 134		143.79	0.00	0.00		134	B:LEU 134		0.00	0.00	0.00
135	A:LEU 135		146.95	0.00	0.00		135	B:LEU 135		32.44	28.27 |||||||||	0.45
136	A:GLU 136		130.39	0.00	0.00		136	B:ASP 136		7.50	0.00	0.00
137	A:LEU 137		163.86	0.00	0.00		137	B:LEU 137		2.21	0.00	0.00
138	A:LYS 138		166.49	0.00	0.00		138	B:SER 138		14.39	0.00	0.00
139	A:LYS 139		185.68	0.00	0.00		139	B:TRP 139		13.81	0.00	0.00
140	A:CYS 140		89.08	0.00	0.00		140	B:SER 140		2.56	0.17 |	0.00
141	A:PHE 141		184.48	0.00	0.00		141	B:LYS 141	H	116.27	19.24 ||	-0.69
142	A:PRO 142		114.08	0.00	0.00		142	B:ASN 142	H	82.02	28.00 ||||	-0.05
143	A:SER 143		99.69	0.00	0.00		143	B:TYR 143		35.80	0.00	0.00
144	A:ASP 144		141.65	0.00	0.00		144	B:PHE 144		67.57	64.91 ||||||||||	1.04
145	A:GLU 145		159.22	0.00	0.00		145	B:LEU 145		1.51	0.00	0.00
146	A:THR 146		111.39	0.00	0.00		146	B:LEU 146		0.00	0.00	0.00
147	A:CYS 147		119.91	0.00	0.00		147	B:SER 147		0.00	0.00	0.00
148	A:GLU 148		132.56	0.00	0.00		148	B:SER 148		0.00	0.00	0.00
149	A:LYS 149		161.98	0.00	0.00		149	B:SER 149		0.00	0.00	0.00
150	A:PRO 150		112.01	0.00	0.00		150	B:MET 150		70.23	56.46 |||||||||	1.27
151	A:VAL 151		124.32	0.00	0.00		151	B:ASP 151		26.05	0.00	0.00
152	A:ASP 152		128.52	0.00	0.00		152	B:LYS 152	S	86.87	23.75 |||	-0.76
153	A:GLU 153		154.03	0.00	0.00		153	B:THR 153		14.06	0.00	0.00
154	A:THR 154		101.44	0.00	0.00		154	B:VAL 154		0.00	0.00	0.00
155	A:THR 155		105.97	0.00	0.00		155	B:ARG 155		35.97	0.00	0.00
156	A:LYS 156		191.41	0.00	0.00		156	B:LEU 156		6.72	6.72 ||||||||||	0.11
157	A:LEU 157		176.61	0.00	0.00		157	B:TRP 157		1.43	0.00	0.00
158	A:THR 158		120.15	0.00	0.00		158	B:HIS 158		25.53	9.91 ||||	0.04
159	A:GLN 159		168.69	0.00	0.00		159	B:ILE 159		2.03	0.00	0.00
160	A:THR 160		118.16	0.00	0.00		160	B:SER 160		1.59	1.35 |||||||||	-0.02
161	A:SER 161		117.00	0.00	0.00		161	B:ARG 161		99.49	30.07 ||||	-0.51
162	A:SER 162		93.52	0.00	0.00		162	B:ARG 162		83.03	0.00	0.00
163	A:THR 163		135.13	0.00	0.00		163	B:GLU 163		76.79	7.50 |	0.12
164	A:GLU 164		140.88	0.00	0.00		164	B:CYS 164	H	44.28	26.67 |||||||	0.04
165	A:GLN 165		138.86	2.70 |	-0.03		165	B:LEU 165		66.97	57.92 |||||||||	0.22
166	A:LEU 166		152.78	6.10 |	0.10		166	B:CYS 166		20.26	20.26 |||||||||||	0.63
167	A:ASN 167	H	99.80	39.04 ||||	-0.05		167	B:CYS 167	H	57.64	44.17 ||||||||	0.09
168	A:VAL 168		125.06	13.53 ||	0.06		168	B:PHE 168		9.06	9.06 ||||||||||	0.14
169	A:LEU 169		127.81	97.70 ||||||||	1.28		169	B:GLN 169	H	145.12	73.49 ||||||	-0.52
170	A:GLU 170	H	180.29	82.99 |||||	0.12		170	B:HIS 170		17.74	2.09 ||	0.03
171	A:THR 171		100.19	27.25 |||	0.37		171	B:ILE 171		121.92	8.80 |	0.14
172	A:GLU 172	H	175.60	93.61 ||||||	0.26		172	B:ASP 172	HS	40.91	25.04 |||||||	-0.37
173	A:THR 173		101.40	0.00	0.00		173	B:PHE 173		61.68	49.93 |||||||||	0.80
174	A:GLU 174		142.35	0.00	0.00		174	B:VAL 174		0.00	0.00	0.00
175	A:VAL 175		109.76	0.00	0.00		175	B:THR 175		12.86	12.25 ||||||||||	0.18
176	A:LEU 176		150.96	0.00	0.00		176	B:ALA 176		1.34	0.00	0.00
177	A:ASN 177		138.68	0.00	0.00		177	B:ILE 177		6.74	0.00	0.00
178	A:LYS 178		183.67	0.00	0.00		178	B:ALA 178		8.54	0.00	0.00
179	A:GLU 179		176.54	0.00	0.00		179	B:PHE 179		17.62	1.41 |	0.02
180	A:ALA 180		93.73	0.00	0.00		180	B:HIS 180		18.06	0.00	0.00
181	A:VAL 181		145.30	0.00	0.00		181	B:PRO 181		50.23	0.00	0.00
182	A:GLU 182		131.23	0.00	0.00		182	B:ARG 182		142.89	37.20 |||	-0.09
183	A:VAL 183		132.86	0.00	0.00		183	B:ASP 183		37.41	23.18 |||||||	0.14
184	A:LYS 184		192.62	0.00	0.00		184	B:ASP 184	H	33.32	26.50 ||||||||	-0.15
185	A:GLY 185		72.95	0.00	0.00		185	B:ARG 185		135.05	54.49 |||||	0.39
186	A:GLY 186		85.37	0.00	0.00		186	B:TYR 186		54.15	0.00	0.00
187	A:GLY 187		80.86	0.00	0.00		187	B:PHE 187		0.00	0.00	0.00
188	A:ASP 188		141.16	0.00	0.00		188	B:LEU 188		0.00	0.00	0.00
189	A:VAL 189		123.01	0.00	0.00		189	B:SER 189		0.52	0.00	0.00
190	A:LEU 190		167.34	0.00	0.00		190	B:GLY 190		0.00	0.00	0.00
191	A:GLU 191		159.08	0.00	0.00		191	B:SER 191		0.17	0.00	0.00
192	A:PRO 192		115.35	0.00	0.00		192	B:LEU 192		44.56	41.37 ||||||||||	0.59
193	A:VAL 193		132.49	0.00	0.00		193	B:ASP 193		31.80	0.50 |	0.01
194	A:SER 194		115.78	0.00	0.00		194	B:GLY 194		0.00	0.00	0.00
195	A:SER 195		103.28	0.00	0.00		195	B:LYS 195	HS	43.50	14.54 ||||	-0.46
196	A:ASP 196		135.41	0.00	0.00		196	B:LEU 196		1.00	0.00	0.00
197	A:SER 197		98.54	0.00	0.00		197	B:ARG 197	HS	21.49	21.20 ||||||||||	-1.40
198	A:LEU 198		171.05	0.00	0.00		198	B:LEU 198		11.02	0.00	0.00
199	A:SER 199		99.91	0.00	0.00		199	B:TRP 199		22.66	22.66 ||||||||||	0.36
200	A:THR 200		122.78	0.00	0.00		200	B:ASN 200		12.46	0.00	0.00
201	A:LYS 201		171.55	0.00	0.00		201	B:ILE 201		19.36	19.36 ||||||||||	0.31
202	A:ASP 202		105.98	0.00	0.00		202	B:PRO 202		79.01	46.65 ||||||	0.53
203	A:PHE 203		192.76	0.00	0.00		203	B:ASP 203		71.40	0.00	0.00
204	A:ALA 204		103.31	0.00	0.00		204	B:LYS 204	H	126.77	93.59 ||||||||	0.56
205	A:ALA 205		96.78	0.00	0.00		205	B:LYS 205		99.13	10.20 ||	0.16
206	A:VAL 206		140.61	0.00	0.00		206	B:VAL 206		49.66	39.71 ||||||||	0.32
207	A:GLU 207		158.05	0.00	0.00		207	B:ALA 207		40.31	0.00	0.00
208	A:GLU 208		166.69	0.00	0.00		208	B:LEU 208		57.51	0.00	0.00
209	A:VAL 209		130.78	0.00	0.00		209	B:TRP 209		140.81	37.50 |||	0.18
210	A:ALA 210		76.82	0.00	0.00		210	B:ASN 210		45.20	0.00	0.00
211	A:PRO 211		130.85	0.00	0.00		211	B:GLU 211		58.80	0.00	0.00
212	A:ALA 212		97.15	0.00	0.00		212	B:VAL 212		1.76	0.00	0.00
213	A:LYS 213		160.46	0.00	0.00		213	B:ASP 213		120.54	0.00	0.00
214	A:PRO 214		113.10	0.00	0.00		214	B:GLY 214		52.47	0.00	0.00
215	A:PRO 215		116.73	0.00	0.00		215	B:GLN 215		183.81	0.00	0.00
216	A:ARG 216		176.25	0.00	0.00		216	B:THR 216		44.56	4.19 |	0.07
217	A:HIS 217		168.79	0.00	0.00		217	B:LYS 217		70.59	0.00	0.00
218	A:LEU 218		139.48	24.27 ||	0.39		218	B:LEU 218		71.50	55.77 ||||||||	0.89
219	A:THR 219		106.57	0.00	0.00		219	B:ILE 219		0.00	0.00	0.00
220	A:PRO 220		122.07	10.22 |	0.16		220	B:THR 220		8.29	8.17 ||||||||||	0.13
221	A:GLU 221	HS	160.98	81.52 ||||||	-0.37		221	B:ALA 221		1.84	0.00	0.00
222	A:PRO 222		110.92	4.17 |	0.01		222	B:ALA 222		8.81	0.00	0.00
223	A:ASP 223	HS	136.52	129.40 ||||||||||	-0.17		223	B:ASN 223		25.09	0.00	0.00
224	A:ILE 224		163.83	90.60 ||||||	0.66		224	B:PHE 224		6.19	0.00	0.00
225	A:VAL 225		131.98	86.19 |||||||	1.38		225	B:CYS 225		2.10	0.00	0.00
226	A:ALA 226		72.02	39.04 ||||||	0.14		226	B:GLN 226		51.93	0.00	0.00
227	A:SER 227		72.74	21.43 |||	0.17		227	B:ASN 227		98.91	0.00	0.00
228	A:THR 228		120.38	43.61 ||||	-0.16		228	B:GLY 228		0.14	0.00	0.00
229	A:LYS 229		172.13	0.00	0.00		229	B:LYS 229		97.31	0.00	0.00
230	A:LYS 230		179.82	0.00	0.00		230	B:TYR 230		20.10	0.00	0.00
231	A:PRO 231		124.79	0.00	0.00		231	B:ALA 231		0.00	0.00	0.00
232	A:VAL 232		132.07	0.00	0.00		232	B:VAL 232		0.00	0.00	0.00
233	A:PRO 233		112.61	0.00	0.00		233	B:ILE 233		0.00	0.00	0.00
234	A:ALA 234		102.89	0.00	0.00		234	B:GLY 234		0.00	0.00	0.00
235	A:ARG 235		224.48	0.00	0.00		235	B:THR 235		0.00	0.00	0.00
236	A:PRO 236		108.21	0.00	0.00		236	B:TYR 236		118.89	92.29 ||||||||	0.35
237	A:PRO 237		113.97	0.00	0.00		237	B:ASP 237		47.04	0.00	0.00
238	A:PRO 238		118.51	0.00	0.00		238	B:GLY 238		0.00	0.00	0.00
239	A:PRO 239		113.61	0.00	0.00		239	B:ARG 239		22.80	0.00	0.00
240	A:THR 240		112.59	0.00	0.00		240	B:CYS 240		0.00	0.00	0.00
241	A:ASN 241		119.59	0.00	0.00		241	B:ILE 241		4.53	0.00	0.00
242	A:PHE 242		191.33	0.00	0.00		242	B:PHE 242		2.80	0.00	0.00
243	A:PRO 243		115.85	0.00	0.00		243	B:TYR 243		5.82	0.00	0.00
244	A:PRO 244		102.60	0.00	0.00		244	B:ASP 244		45.53	0.00	0.00
245	A:PRO 245		132.42	0.00	0.00		245	B:THR 245		12.12	0.00	0.00
246	A:ARG 246		220.78	0.00	0.00		246	B:GLU 246		133.32	0.00	0.00
247	A:PRO 247		106.46	0.00	0.00		247	B:HIS 247		92.16	0.00	0.00
248	A:PRO 248		120.65	0.00	0.00		248	B:LEU 248		1.64	0.00	0.00
249	A:PRO 249		122.61	0.00	0.00		249	B:LYS 249		118.49	0.00	0.00
250	A:PRO 250		117.62	0.00	0.00		250	B:TYR 250		122.69	20.64 ||	-0.06
251	A:SER 251		118.90	0.00	0.00		251	B:HIS 251		99.18	0.00	0.00
252	A:ARG 252		213.71	0.00	0.00		252	B:THR 252		28.44	12.52 |||||	-0.14
253	A:PRO 253		95.77	0.00	0.00		253	B:GLN 253		65.17	48.91 ||||||||	-0.36
254	A:ALA 254		96.84	0.00	0.00		254	B:ILE 254		15.40	15.40 ||||||||||	0.25
255	A:PRO 255		122.89	0.00	0.00		255	B:HIS 255		80.38	47.98 ||||||	0.69
256	A:PRO 256		121.61	0.00	0.00		256	B:VAL 256		0.37	0.00	0.00
257	A:PRO 257		120.01	0.00	0.00		257	B:ARG 257		113.53	54.09 |||||	-0.89
258	A:ARG 258		211.62	0.00	0.00		258	B:SER 258		22.36	6.07 |||	0.03
259	A:LYS 259		205.29	0.00	0.00		259	B:THR 259		131.37	95.39 ||||||||	1.15
260	A:ARG 260		230.05	0.00	0.00		260	B:ARG 260	HS	204.86	37.84 ||	-0.39
261	A:LYS 261		208.58	0.00	0.00		261	B:GLY 261		57.21	22.22 ||||	0.35
262	A:SER 262		91.39	0.00	0.00		262	B:ARG 262	HS	194.83	112.61 ||||||	-1.22
263	A:GLU 263		152.86	0.00	0.00		263	B:ASN 263	H	17.71	8.26 |||||	0.06
264	A:LEU 264		152.03	0.00	0.00		264	B:LYS 264		110.00	0.00	0.00
265	A:GLU 265		170.25	0.00	0.00		265	B:VAL 265		85.15	7.84 |	0.13
266	A:PHE 266		181.83	0.00	0.00		266	B:GLY 266		13.31	0.00	0.00
267	A:GLU 267		177.98	0.00	0.00		267	B:ARG 267	HS	92.29	77.03 |||||||||	-1.51
268	A:THR 268		112.75	0.00	0.00		268	B:LYS 268		31.39	23.08 ||||||||	-0.16
269	A:LEU 269		143.94	0.00	0.00		269	B:ILE 269		0.00	0.00	0.00
270	A:LYS 270		209.04	0.00	0.00		270	B:THR 270		0.00	0.00	0.00
271	A:THR 271		102.28	0.00	0.00		271	B:GLY 271		2.44	0.00	0.00
272	A:PRO 272		113.88	0.00	0.00		272	B:ILE 272		7.84	0.00	0.00
273	A:ASP 273		116.37	0.00	0.00		273	B:GLU 273		30.23	0.00	0.00
274	A:ILE 274		149.52	0.00	0.00		274	B:PRO 274		38.69	0.00	0.00
275	A:ASP 275		122.81	0.00	0.00		275	B:LEU 275		5.80	0.00	0.00
276	A:VAL 276		122.88	0.00	0.00		276	B:PRO 276		74.45	0.00	0.00
277	A:PRO 277		113.51	0.00	0.00		277	B:GLY 277		93.21	0.00	0.00
278	A:LYS 278		160.49	0.00	0.00		278	B:GLU 278		70.50	0.00	0.00
279	A:GLU 279		120.85	0.00	0.00		279	B:ASN 279		60.33	0.00	0.00
280	A:ASN 280		118.76	0.00	0.00		280	B:LYS 280		21.99	0.00	0.00
281	A:ILE 281		164.61	0.00	0.00		281	B:ILE 281		0.17	0.00	0.00
282	A:THR 282		126.86	0.00	0.00		282	B:LEU 282		1.11	0.00	0.00
283	A:SER 283		97.97	0.00	0.00		283	B:VAL 283		0.00	0.00	0.00
284	A:ASP 284		135.11	0.00	0.00		284	B:THR 284		0.86	0.00	0.00
285	A:SER 285		94.70	0.00	0.00		285	B:SER 285		0.00	0.00	0.00
286	A:LEU 286		157.86	0.00	0.00		286	B:ASN 286		15.27	6.40 |||||	-0.01
287	A:LEU 287		164.52	0.00	0.00		287	B:ASP 287		11.80	0.00	0.00
288	A:THR 288		129.67	0.00	0.00		288	B:SER 288		18.93	0.00	0.00
289	A:ALA 289		80.47	0.00	0.00		289	B:ARG 289	HS	47.23	26.21 ||||||	-0.65
290	A:SER 290		103.60	0.00	0.00		290	B:ILE 290		0.00	0.00	0.00
291	A:MET 291		179.62	0.00	0.00		291	B:ARG 291	HS	1.86	1.86 |||||||||||	-2.54
292	A:ALA 292		91.66	0.00	0.00		292	B:LEU 292		1.50	0.00	0.00
293	A:SER 293		101.15	0.00	0.00		293	B:TYR 293		11.35	10.77 ||||||||||	0.06
294	A:GLU 294		152.67	0.00	0.00		294	B:ASP 294		9.91	0.00	0.00
295	A:SER 295		89.16	0.00	0.00		295	B:LEU 295		21.56	0.00	0.00
296	A:THR 296		111.54	0.00	0.00		296	B:ARG 296		185.01	0.00	0.00
297	A:VAL 297		129.55	0.00	0.00		297	B:ASP 297		100.10	2.82 |	-0.03
298	A:LYS 298		171.30	0.00	0.00		298	B:LEU 298		59.42	33.81 ||||||	0.30
299	A:ASP 299		127.62	0.00	0.00		299	B:SER 299		48.38	3.35 |	0.05
300	A:SER 300		94.35	0.00	0.00		300	B:LEU 300		56.01	18.88 ||||	0.30
301	A:GLN 301	H	141.86	48.54 ||||	-0.31		301	B:SER 301		41.33	0.00	0.00
302	A:PRO 302		142.48	78.61 ||||||	0.64		302	B:MET 302		15.54	0.00	0.00
303	A:SER 303	H	94.30	44.65 |||||	-0.22		303	B:LYS 303	HS	28.15	9.79 ||||	-0.32
304	A:LEU 304	H	147.32	143.40 ||||||||||	1.54		304	B:TYR 304		0.00	0.00	0.00
305	A:ASP 305		72.17	3.36 |	0.05		305	B:LYS 305	HS	70.59	60.99 |||||||||	-0.62
306	A:LEU 306		144.03	122.56 |||||||||	1.92		306	B:GLY 306		22.79	16.57 ||||||||	-0.03
307	A:ALA 307		74.67	0.00	0.00		307	B:TYR 307		5.40	0.00	0.00
308	A:SER 308		60.90	35.84 ||||||	0.17		308	B:VAL 308		59.85	8.05 ||	0.13
309	A:ALA 309	H	56.27	56.15 ||||||||||	0.10		309	B:ASN 309		0.00	0.00	0.00
310	A:THR 310		100.36	42.24 |||||	0.61		310	B:SER 310	H	68.60	58.40 |||||||||	0.14
311	A:SER 311		76.05	22.23 |||	-0.25		311	B:SER 311		80.12	75.93 ||||||||||	0.30
312	A:GLY 312		75.09	5.69 |	0.09		312	B:SER 312		29.65	20.14 |||||||	0.11
313	A:ASP 313		122.73	20.48 ||	-0.12		313	B:GLN 313		57.10	40.65 ||||||||	0.30
314	A:LYS 314	H	201.69	92.25 |||||	-0.41		314	B:ILE 314		1.34	0.00	0.00
315	A:ILE 315		150.96	46.52 ||||	0.74		315	B:LYS 315		43.54	0.00	0.00
316	A:VAL 316	H	130.52	124.83 ||||||||||	1.18		316	B:ALA 316		1.10	0.00	0.00
317	A:THR 317		97.56	25.76 |||	0.28		317	B:SER 317		17.22	0.00	0.00
318	A:ALA 318		92.78	68.10 ||||||||	0.91		318	B:PHE 318		21.53	0.00	0.00
319	A:GLN 319		152.13	24.52 ||	-0.07		319	B:SER 319		3.46	0.00	0.00
320	A:GLU 320	HS	150.85	108.71 ||||||||	-0.07		320	B:HIS 320		67.83	0.00	0.00
321	A:ASN 321		146.82	4.69 |	-0.04		321	B:ASP 321		55.38	0.00	0.00
322	A:GLY 322		78.58	0.00	0.00		322	B:PHE 322		68.96	0.00	0.00
323	A:LYS 323		170.89	0.00	0.00		323	B:THR 323		55.06	0.00	0.00
324	A:ALA 324		80.00	0.00	0.00		324	B:TYR 324		3.96	0.30 |	0.00
325	A:PRO 325		129.25	0.00	0.00		325	B:LEU 325		0.00	0.00	0.00
326	A:ASP 326		123.94	0.00	0.00		326	B:VAL 326		0.00	0.00	0.00
327	A:GLY 327		84.26	0.00	0.00		327	B:SER 327		0.00	0.00	0.00
328	A:GLN 328		165.81	0.00	0.00		328	B:GLY 328		0.00	0.00	0.00
329	A:THR 329		137.55	0.00	0.00		329	B:SER 329		0.00	0.00	0.00
330	A:VAL 330		135.09	0.00	0.00		330	B:GLU 330		32.18	16.86 ||||||	0.40
331	A:ALA 331		106.02	0.00	0.00		331	B:ASP 331		43.90	0.00	0.00
332	A:GLY 332		50.11	0.00	0.00		332	B:LYS 332		80.25	0.00	0.00
333	A:GLU 333		160.55	0.00	0.00		333	B:TYR 333		39.64	4.41 ||	-0.05
334	A:VAL 334		146.50	0.00	0.00		334	B:VAL 334		0.00	0.00	0.00
335	A:MET 335		127.17	0.00	0.00		335	B:TYR 335		1.35	0.00	0.00
336	A:GLY 336		50.93	0.00	0.00		336	B:ILE 336		0.00	0.00	0.00
337	A:PRO 337		68.14	0.00	0.00		337	B:TRP 337		0.48	0.00	0.00
338	A:GLN 338		75.59	0.00	0.00		338	B:SER 338		25.82	0.00	0.00
339	A:ARG 339		81.15	0.00	0.00		339	B:THR 339		2.34	0.00	0.00
340	A:PRO 340		29.87	0.00	0.00		340	B:TYR 340		124.26	0.00	0.00
341	A:ARG 341		140.39	0.00	0.00		341	B:HIS 341		20.30	0.00	0.00
342	A:SER 342		34.16	0.00	0.00		342	B:ASP 342		76.97	0.00	0.00
343	A:ASN 343		172.59	0.00	0.00		343	B:LEU 343		91.70	0.00	0.00
344	A:SER 344		100.92	0.00	0.00		344	B:SER 344		93.12	0.00	0.00
345	A:GLY 345		45.71	0.00	0.00		345	B:LYS 345		87.61	0.00	0.00
346	A:ARG 346		135.41	0.00	0.00		346	B:PHE 346		15.79	0.00	0.00
347	A:GLU 347		73.27	0.00	0.00		347	B:THR 347		102.26	0.00	0.00
348	A:LEU 348		29.95	0.00	0.00		348	B:SER 348		92.66	0.00	0.00
349	A:THR 349		42.16	0.00	0.00		349	B:VAL 349		134.25	52.32 ||||	0.68
350	A:ASP 350		22.23	0.00	0.00		350	B:ARG 350	HS	126.71	60.24 |||||	-1.61
351	A:GLU 351		113.94	0.00	0.00		351	B:ARG 351		146.74	0.00	0.00
352	A:GLU 352		58.92	0.00	0.00		352	B:ASP 352		39.19	4.42 ||	0.05
353	A:ILE 353		0.00	0.00	0.00		353	B:ARG 353	S	73.33	22.56 ||||	-0.64
354	A:LEU 354		13.64	0.00	0.00		354	B:ASN 354		0.14	0.00	0.00
355	A:ALA 355		48.43	0.00	0.00		355	B:ASP 355		33.47	0.00	0.00
356	A:SER 356		54.81	0.00	0.00		356	B:PHE 356		13.21	0.00	0.00
357	A:VAL 357		3.68	0.00	0.00		357	B:TRP 357		19.83	1.56 |	0.02
358	A:MET 358		90.08	0.00	0.00		358	B:GLU 358		6.11	0.49 |	-0.01
359	A:ILE 359		0.49	0.00	0.00		359	B:GLY 359		0.00	0.00	0.00
360	A:LYS 360		79.84	0.00	0.00		360	B:ILE 360		1.51	1.51 |||||||||||	0.02
361	A:ASN 361		3.49	0.00	0.00		361	B:LYS 361		51.14	5.26 ||	-0.02
362	A:LEU 362		98.09	43.76 |||||	0.57		362	B:ALA 362		9.30	0.00	0.00
363	A:ASP 363	HS	79.95	36.38 |||||	-0.43		363	B:HIS 363		6.11	0.00	0.00
364	A:THR 364		93.30	0.00	0.00		364	B:ASN 364		120.47	0.00	0.00
365	A:GLY 365		40.04	0.00	0.00		365	B:ALA 365		16.72	0.00	0.00
366	A:GLU 366		78.83	0.00	0.00		366	B:VAL 366		43.67	33.28 ||||||||	0.53
367	A:GLU 367		98.92	0.00	0.00		367	B:VAL 367		0.00	0.00	0.00
368	A:ILE 368		12.16	0.00	0.00		368	B:THR 368		9.14	0.17 |	0.00
369	A:PRO 369		29.07	0.00	0.00		369	B:SER 369		10.30	0.00	0.00
370	A:LEU 370		0.00	0.00	0.00		370	B:ALA 370		0.96	0.00	0.00
371	A:SER 371		31.68	0.00	0.00		371	B:ILE 371		17.79	0.00	0.00
372	A:LEU 372		87.56	0.00	0.00		372	B:PHE 372		12.78	0.00	0.00
373	A:ALA 373		0.00	0.00	0.00		373	B:ALA 373		0.16	0.00	0.00
374	A:GLU 374		52.69	0.00	0.00		374	B:PRO 374		57.77	0.00	0.00
375	A:GLU 375		141.94	0.00	0.00		375	B:ASN 375		58.01	0.00	0.00
376	A:LYS 376		94.59	0.00	0.00		376	B:PRO 376		5.86	0.00	0.00
377	A:LEU 377		13.42	5.86 |||||	0.09		377	B:SER 377		58.02	0.00	0.00
378	A:PRO 378		64.37	37.64 ||||||	0.60		378	B:LEU 378		48.83	0.00	0.00
379	A:THR 379		145.16	13.05 |	-0.14		379	B:MET 379		6.85	0.00	0.00
380	A:GLY 380		79.22	66.07 |||||||||	0.32		380	B:LEU 380		33.29	0.00	0.00
381	A:ILE 381		47.86	16.71 ||||	0.06		381	B:SER 381		30.63	0.00	0.00
382	A:ASN 382		89.10	87.29 ||||||||||	-0.32		382	B:LEU 382		140.70	0.00	0.00
383	A:PRO 383		63.63	58.01 ||||||||||	0.92		383	B:ASP 383		104.00	0.00	0.00
384	A:LEU 384		115.38	115.38 ||||||||||	1.78		384	B:VAL 384		65.72	0.00	0.00
385	A:THR 385		51.42	46.92 ||||||||||	0.03		385	B:GLN 385		111.31	0.00	0.00
386	A:LEU 386		16.03	0.00	0.00		386	B:SER 386		66.56	0.00	0.00
387	A:HIS 387		39.79	35.43 |||||||||	0.57		387	B:GLU 387		157.49	0.00	0.00
388	A:ILE 388		77.30	75.63 ||||||||||	1.21		388	B:LYS 388		180.02	0.00	0.00
389	A:MET 389		15.22	8.20 ||||||	0.13		389	B:SER 389		94.37	0.00	0.00
390	A:ARG 390		20.87	0.00	0.00		390	B:GLU 390		162.74	1.84 |	0.03
391	A:ARG 391	HS	137.80	70.75 ||||||	-0.83		391	B:GLY 391		50.61	0.37 |	-0.00
392	A:THR 392		71.19	38.14 ||||||	0.57		392	B:ASN 392		154.25	85.78 ||||||	-0.45
393	A:LYS 393		103.25	0.00	0.00		393	B:GLU 393		171.84	45.09 |||	0.26
394	A:GLU 394		70.28	17.49 |||	-0.14		394	B:LYS 394	H	196.68	97.39 |||||	-0.76
395	A:TYR 395		1.08	0.00	0.00		395	B:SER 395	H	101.21	66.60 |||||||	0.41
396	A:VAL 396		81.36	67.17 |||||||||	1.04		396	B:GLU 396		172.43	30.64 ||	-0.06
397	A:SER 397		13.07	4.06 ||||	-0.05		397	B:ASP 397	H	124.19	31.25 |||	-0.19
398	A:ASN 398	H	102.92	31.28 ||||	-0.25		398	B:ALA 398		85.84	0.00	0.00
399	A:ASP 399		129.91	0.00	0.00		399	B:GLU 399		132.91	0.00	0.00
400	A:ALA 400	H	73.47	31.60 |||||	0.11		400	B:VAL 400		145.68	0.00	0.00
401	A:ALA 401		96.08	5.52 |	-0.06		401	B:LEU 401		147.64	0.00	0.00
402	A:GLN 402	H	171.86	59.34 ||||	-0.29		402	B:ASP 402		125.30	0.00	0.00
403	A:SER 403		78.12	0.25 |	-0.00		403	B:ALA 403		88.67	0.00	0.00
404	A:ASP 404	HS	139.40	107.12 ||||||||	-0.87		404	B:THR 404		107.51	0.00	0.00
405	A:ASP 405	HS	126.72	87.38 |||||||	-0.29		405	B:PRO 405		131.22	0.00	0.00
406	A:GLU 406		107.53	0.00	0.00		406	B:SER 406		102.39	0.00	0.00
407	A:GLU 407	HS	147.76	60.23 |||||	-0.59		407	B:GLY 407		58.17	0.00	0.00
408	A:LYS 408		163.53	0.00	0.00		408	B:ILE 408		170.65	0.00	0.00
409	A:LEU 409		169.79	0.00	0.00		409	B:MET 409		162.84	0.00	0.00
410	A:GLN 410		121.87	0.00	0.00		410	B:LYS 410		203.02	0.00	0.00
411	A:SER 411		101.80	0.00	0.00		411	B:THR 411		108.74	0.00	0.00
412	A:GLN 412		159.81	0.00	0.00		412	B:ASP 412		69.19	0.00	0.00
413	A:PRO 413		106.22	0.00	0.00		413	B:ASN 413		51.83	0.00	0.00
414	A:THR 414		121.07	0.00	0.00		414	B:THR 414		3.60	0.00	0.00
415	A:ASP 415		126.28	0.00	0.00		415	B:GLU 415		3.90	0.00	0.00
416	A:THR 416		139.36	0.00	0.00		416	B:VAL 416		0.00	0.00	0.00
417	A:ASP 417		140.86	0.00	0.00		417	B:LEU 417		0.00	0.00	0.00
418	A:GLY 418		78.34	0.00	0.00		418	B:LEU 418		0.00	0.00	0.00
419	A:GLY 419		71.59	0.00	0.00		419	B:SER 419		0.00	0.00	0.00
420	A:ARG 420		229.85	0.00	0.00		420	B:ALA 420		0.00	0.00	0.00
421	A:LEU 421		135.04	0.00	0.00		421	B:ASP 421		3.56	0.00	0.00
422	A:LYS 422		162.23	0.00	0.00		422	B:PHE 422		99.24	40.95 |||||	0.66
423	A:GLN 423		187.86	0.00	0.00		423	B:THR 423		84.23	0.00	0.00
424	A:LYS 424		180.91	0.00	0.00		424	B:GLY 424		1.71	0.00	0.00
425	A:THR 425		114.03	0.00	0.00		425	B:ALA 425		13.21	0.00	0.00
426	A:THR 426		108.25	0.00	0.00		426	B:ILE 426		0.00	0.00	0.00
427	A:GLN 427		163.08	0.00	0.00		427	B:LYS 427		38.02	2.44 |	0.03
428	A:LEU 428		182.12	0.00	0.00		428	B:VAL 428		0.00	0.00	0.00
429	A:LYS 429		186.95	0.00	0.00		429	B:PHE 429		0.94	0.94 ||||||||||	0.01
430	A:LYS 430		185.40	0.00	0.00		430	B:VAL 430		9.87	0.00	0.00
431	A:PHE 431		205.63	0.00	0.00		431	B:ASN 431		1.09	0.29 |||	-0.00
432	A:LEU 432		185.13	0.00	0.00		432	B:LYS 432		63.44	0.00	0.00
433	A:GLY 433		66.85	0.00	0.00		433	B:ARG 433		54.98	0.00	0.00
434	A:LYS 434		189.79	0.00	0.00		434	B:LYS 434	HS	134.33	56.30 |||||	-0.56
435	A:SER 435		110.01	0.00	0.00		435	B:ASN 435		121.86	0.00	0.00
436	A:VAL 436		147.47	0.00	0.00		436	B:VAL 436		129.30	7.53 |	0.12
437	A:LYS 437		189.69	0.00	0.00		437	B:SER 437		163.56	0.00	0.00
438	A:ARG 438		219.20	0.00	0.00
439	A:ALA 439		114.91	0.00	0.00
440	A:LYS 440		165.74	0.00	0.00
441	A:HIS 441		122.79	0.00	0.00
442	A:LEU 442		168.39	0.00	0.00
443	A:ALA 443		103.21	0.00	0.00
444	A:GLU 444		134.49	0.00	0.00
445	A:GLU 445		158.46	0.00	0.00
446	A:TYR 446		229.41	0.00	0.00
447	A:GLY 447		73.53	0.00	0.00
448	A:GLU 448		143.90	0.00	0.00
449	A:ARG 449		198.18	0.00	0.00
450	A:ALA 450		112.13	0.00	0.00
451	A:ILE 451		160.15	0.00	0.00
452	A:ASN 452		125.21	0.00	0.00
453	A:LYS 453		168.59	0.00	0.00
454	A:VAL 454		167.24	0.00	0.00
455	A:LYS 455		182.26	0.00	0.00
456	A:SER 456		103.13	0.00	0.00
457	A:VAL 457		146.60	0.00	0.00
458	A:ARG 458		202.91	0.00	0.00
459	A:ASP 459		95.16	0.00	0.00
460	A:GLU 460		152.46	0.00	0.00
461	A:VAL 461		130.24	0.00	0.00
462	A:PHE 462		165.71	0.00	0.00
463	A:HIS 463		119.97	0.00	0.00
464	A:THR 464		81.15	0.00	0.00
465	A:ASP 465		87.78	0.00	0.00
466	A:GLN 466		128.35	0.00	0.00
467	A:ASP 467		138.98	0.00	0.00
468	A:ASP 468		143.39	0.00	0.00
469	A:PRO 469		114.46	0.00	0.00
470	A:SER 470		116.42	0.00	0.00
471	A:SER 471		113.57	0.00	0.00
472	A:SER 472		103.54	0.00	0.00
473	A:ASP 473		124.30	0.00	0.00
474	A:ASP 474		142.42	0.00	0.00
475	A:GLU 475		148.05	0.00	0.00
476	A:GLY 476		58.59	0.00	0.00
477	A:MET 477		134.41	22.39 ||	0.12
478	A:PRO 478		106.01	10.50 |	0.16
479	A:TYR 479		170.98	150.71 |||||||||	1.56
480	A:THR 480		119.85	38.09 ||||	0.44
481	A:ARG 481		205.92	43.08 |||	0.15
482	A:PRO 482		127.93	18.15 ||	0.29
483	A:VAL 483		131.02	82.77 |||||||	0.98
484	A:LYS 484		141.07	47.67 ||||	0.08
485	A:PHE 485		75.79	39.50 ||||||	0.62
486	A:LYS 486	H	119.02	63.72 ||||||	0.28
487	A:ALA 487		30.50	16.00 ||||||	0.03
488	A:ALA 488		66.42	66.42 ||||||||||	0.73
489	A:HIS 489		132.88	37.39 |||	1.00
490	A:GLY 490	H	75.92	56.14 ||||||||	0.04
491	A:PHE 491		108.43	107.44 ||||||||||	1.70
492	A:LYS 492		186.83	8.54 |	0.05
493	A:GLY 493		28.00	11.11 ||||	-0.13
494	A:PRO 494		109.04	26.31 |||	0.32
495	A:TYR 495		49.94	1.15 |	0.02
496	A:ASP 496	HS	117.49	105.31 |||||||||	0.00
497	A:PHE 497		200.25	200.25 ||||||||||	3.07
498	A:ASP 498	S	64.05	9.36 ||	-0.11
499	A:GLN 499		152.40	70.13 |||||	-0.18
500	A:ILE 500	H	122.16	119.42 ||||||||||	1.46
501	A:LYS 501	H	155.93	64.09 |||||	0.61
502	A:VAL 502		125.23	107.53 |||||||||	1.08
503	A:VAL 503	H	149.18	121.75 |||||||||	1.18
504	A:GLN 504	H	223.70	197.28 |||||||||	-0.98
