## Supplemental Tables 2-3 for "Two intramolecular interfaces control the WDR44 conformational switch that regulates Rab11 binding"

### Sheet: S2 Plasmids
Table S2. Plasmids used in this study
Plasmid ID	Description	Source or reference
Venus-Rab11	Venus-Rab11	Gift from Dr. Nevin Lambert
Venus-Rab5	Venus-Rab5	Gift from Dr. Nevin Lambert
Venus-Rab7	Venus-Rab7	Gift from Dr. Nevin Lambert
pCINeo	pCINeo	Brinster et al, 1988
pHE022	pCINeo-EGFP-WDR44(1-504)	This study
pHE024	pCINeo-EGFP-WDR44(1-504 T385E)	This study
pHE038	pCINeo-mCherry-WDR44(477-913)	This study
pHE039	pCINeo-EGFP-WDR44(1-504 ∆301-321)	This study
pHE040	pCINeo-EGFP-WDR44(1-504 ∆301-321 T385E)	This study
pHE118	pCINeo-RLuc8-WDR44	This study		0
pHE119	pCINeo-WDR44(1-504)-RLuc8	This study
pHE152	pCINeo-WDR44(1-504 T385E)-RLuc8	This study
pHE153	pCINeo-WDR44(1-504 ∆301-321)-RLuc8	This study
pHE154	pCINeo-WDR44(1-504 ∆301-321 T385E)-RLuc8	This study
pHE155	pCINeo-WDR44(1-504 S342A S344A)-RLuc8	This study
pHE156	pCINeo-WDR44(1-504 S342D S344D)-RLuc8	This study
pHE158	pCINeo-RLuc8-WDR44(D648G)	This study
pHE164	pCINeo-WDR44^RLuc8(aa180-181)	This study
pHE165	pCINeo-WDR44(D648G)^RLuc8(aa180-181)	This study
pHE167	pCINeo-WDR44^RLuc8(aa292-293)	This study
pHE168	pCINeo-WDR44(D648G)^RLuc8(aa292-293)	This study
pHE169	pCINeo-WDR44(1-504)^RLuc8	This study
pHE170	pCINeo-WDR44(∆301-321)^RLuc8	This study
pHE171	pCINeo-WDR44(∆301-321 T385E)^RLuc8	This study
pHE172	pCINeo-WDR44(S764F)^RLuc8	This study
pHE176	pCINeo-WDR44(T385E)^RLuc8	This study
pHE177	pCINeo-WDR44(S342A S344A)^RLuc8	This study
pHE178	pCINeo-WDR44(S342D S344D)^RLuc8	This study
pHE179	pCINeo-WDR44(E394K D404K D405K E407K)^RLuc8	This study
pHE183	pCINeo-WDR44(S397A S403A)^RLuc8	This study
pHE184	pCINeo-WDR44(S397D S403D)^RLuc8	This study
pHE185	pCINeo-WDR44(1-504 L354A K360E)-RLuc8	This study
pHE187	pCINeo-WDR44(L668S)^RLuc8	This study
pHE188	pCINeo-WDR44(N840S)^RLuc8	This study
pHE191	pCINeo-WDR44(V396A N398A Q402A D404A D405A E407A)^RLuc8	This study
pHE192	pCINeo-WDR44(S397A)^RLuc8	This study
pHE193	pCINeo-WDR44(S397D)^RLuc8	This study

### Sheet: S3 Primers
Table S3. Primers used in this study
Primer ID	Primer name	Sequence
7195	WDR44(1-504) BsaI GG R	ATGCCGTCTCAGGTCGGTCTCAGGATTATTGCACCACTTTGATCTGATC
7196	EGFP BsaI TATG GG F	GCATCGTCTCATCGGGGTCTCATATGGTGAGCAAGGGCG
7244	WDR44 5p BsaI removal 1 R	GGTCGGTCTCAGGGACCCCACGGGGTAGC
7245	WDR44 BsaI 1 removal middle 5 F	TCGGGGTCTCATCCCCAGGAAAAGTTGGGCTTTC
7246	WDR44 BsaI 2 removal 3p R	GGTCGGTCTCAGCCTCTGAGGGCCCATCAC
7247	WDR44 3 BsaI 2 removal F	TCGGGGTCTCAAGGCCTAGATCCAACTCTGGG
7292	WDR44 T385E ACTA BsaI GG 5p R	GGTCGGTCTCATAGTTCGAGAGGATTAATGCCTGTTG
7293	WDR44 T385E ACTA BsaI GG 3p F	TCGGGGTCTCAACTACACATCATGAGAAGGACAAAAGAA
7391	WDR44 ATCC BsaI R	ATGCCGTCTCAGGTCGGTCTCAGGATTAAGATACATTTTTTCTTTTATTAACAAAC
7392	mCherry TATG BsaI F	GCATCGTCTCATCGGGGTCTCATATGGTGAGCAAGGGCG
7427	Link-RLuc8 3b F	GCATCGTCTCATCGGGGTCTCATTCTGGCGGTTCAGGATCAGGTGGGTCTGGTTCTATGGCTTCCAAGGTGTACG
7430	RLuc8 3b R	ATGCCGTCTCTGGTCGGTCTCAGGATTACTGCTCGTTCTTCAGCACG
7431	WDR44 1-504 3a F	ATCGGGGTCTCATATGGCGTCGGAAAGCGACAC
7432	WDR44 1-504 3a R	TGGTCGGTCTCAAGAACCTTGCACCACTTTGATCTGATC
7433	WDR44 1-504 3b F	GCATCGTCTCATCGGGGTCTCATTCTATGGCGTCGGAAAGCGACAC
7625	WDR44(1-300) ATTC BsaI R	GGTCGGTCTCAGAATCCTTAACCGTACTTTCTGAAG
7633	EGFP TTCT BsaI R V3	ATGCCGTCTCTGGTCGGTCTCAAGAACCGGCGCCTGCTCCGG
7634	WDR44 TTCT BsaI F	TCGGGGTCTCATTCTATGGCGTCGGAAAGCG
7653	mCherry CAGG BsaI 5p R	GGTCGGTCTCACCTGCTCCGGCACCGG
7654	WDR44(477-913) CAGG BsaI 3p F	TCGGGGTCTCACAGGCGCCGGAGCTATGCCATACACAAGACCAGTTAAATTC
7686	WDR44 internal 180 5p AGGA R	GGTCGGTCTCATCCTTGTTCAATACTTCTGTTTCAGTTTC
7687	WDR44 internal 180 3p AAGT F	TCGGGGTCTCAAAGTCAAAGGAGGTGGTGATG
7690	WDR44 internal RLuc8 180 AGGA F	TCGGGGTCTCAAGGAAGCAGGTTCTGGAGGTTCTAGTGGATCTGGATCCGGAGCAGGTTCAGGAGCTGGTAGTGGAGCAATGGCTTCCAAGGTGTACG
7691	WDR44 internal RLuc8 180 AAGT R	GGTCGGTCTCAACTTCCACTGAACCACCAGAACCAGAACCTCCTGATCCACTTCCTCCACTTCCTGAACCACCTGAACCCTGCTCGTTCTTCAGCAC
7692	WDR44 internal 292 5p AAGC R	GGTCGGTCTCAGCTTGCGGTTAGGAGAG
7693	WDR44 internal 292 3p AAGT F	TCGGGGTCTCAAAGTACGGTTAAGGATTCTCAGCC
7696	WDR44 internal RLuc8 292 AAGC F	TCGGGGTCTCAAAGCATGGCTGGTTCTGGAGGTTCTAGTGGATCTGGATCCGGAGCAGGTTCAGGAGCTGGTAGTGGAGCAATGGCTTCCAAGGTGTACG
7697	WDR44 internal RLuc8 292 AAGT R	GGTCGGTCTCAACTTTCTGATGAACCACCAGAACCAGAACCTCCTGATCCACTTCCTCCACTTCCTGAACCACCTGAACCCTGCTCGTTCTTCAGCAC
7711	RLuc8 3a F	GCATCGTCTCATCGGGGTCTCATATGGCTTCCAAGGTGTACG
8012	RLuc8 GAGA link 3a R V2	ATGCCGTCTCTGGTCGGTCTCAAGAACCGGCGCCTGCTCCGGCACCGGCGCCAGCTCCCTGCTCGTTCTTCAGCAC
8189	WDR44 L668S AAGC R	GGTCGGTCTCAGCTTTCCATCTGAAGACCCACTTAGAAAATACCTGTC
8190	WDR44 AAGC 671-end F	TCGGGGTCTCAAAGCTCCGCCTTTGGAAC
8191	WDR44 AAGC 837 R	GGTCGGTCTCAGCTTTAATACCTTCCCAGAAGTC
8192	WDR44 N840S AAGC F	TCGGGGTCTCAAAGCCCACAGCGCAGTTGTTACATCAGCCATC
8205	WDR44 L354A GTAA R	GGTCGGTCTCATTACACTGGCCGCAATTTCCTCATCAGTAAGCTCTC
8206	WDR44 K360E GTAA F	TCGGGGTCTCAGTAATGATTGAGAACCTGGATACTGGAGAAGAAATAC
8238	WDR44 410-end TACA F	TCGGGGTCTCATACAGTCTCAGCCAACAGATAC
